# A model of apical-out human first trimester trophoblast organoids to study regeneration after syncytial damage

**DOI:** 10.1101/2025.10.21.683405

**Authors:** Ida Calvi, Giada Guntri, Alexandra Graff Meyer, Lhéanna Klaeylé, Qian Li, Jan Seebacher, Hans-Rudolf Hotz, Naomi McGovern, Margherita Y. Turco

## Abstract

The villous syncytiotrophoblast in humans is the interface between maternal blood and the placenta and its functions are essential for a successful pregnancy. The syncytium can be damaged *in vivo* focally by high-velocity and turbulent maternal blood flow, or more globally by oxidative stress. It then quickly regenerates, a process critical for the maintenance of placental functions including nutrient transfer and protection from infections. To investigate this process, we developed apical-out trophoblast organoids from first-trimester placentas and induced mechanical damage to the syncytium. We observed spontaneous regeneration of syncytiotrophoblast both morphologically and functionally. TNFRSF12A, the TWEAK receptor, was identified as a potential enhancer of syncytiotrophoblast regeneration. Supplementation with recombinant TWEAK in organoids increased the expression of cell proliferation and fusion markers, promoting syncytiotrophoblast formation. The source of TWEAK was found to be macrophages derived from maternal blood monocytes that adhere to sites of syncytiotrophoblast damage *in vivo*. This *in vitro* model that allows the exploration of syncytial biology has relevance for important pregnancy disorders including pre-eclampsia, where breaks occur more often, and vertical infections, where maternal monocytes could be a source of transmission.
