## Supplementary material for "A model of apical-out human first trimester trophoblast organoids to study regeneration after syncytial damage": Table S5

### Sheet: Sheet1
Table S5. Antibodies used for immunofluorescence (IF) and immunohistochemistry (IHC)
Antibody	Catalog ID	Company	Species	Clonality	Antigen retrieval (only for IHC)	Dilution
SDC1	130-108-028	Miltenyi Biotec	mouse	monoclonal	NA	1:250 IF organoids
SDC1	96489	Cell Signalling	rabbit	monoclonal	BOND Epitope Retrieval Solution 2, pH9	1:1000 Opal 2-plex on tissue
E-cadherin	3195	Cell Signalling	rabbit	monoclonal	BOND Epitope Retrieval Solution 2, pH9	1:200 for IF organoids/1:750 Opal 2-plex on tissue
Ki67	MA5 – 14520	Invitrogen	rabbit	monoclonal	NA	1:250 IF organoids
HLA-G	NB110-55298AF488	Novusbio	mouse	monoclonal	NA	1:200 IF organoids
hCGb	Ab9582	Abcam	mouse	monoclonal	NA	1:200 IF organoids
THBS1	RAB01344	Abnova	rabbit	monoclonal	BOND Epitope Retrieval Solution 2, pH9	1:500 IHC organoids/ 1:100 IHC tissue
TWEAKR/Fn14	4403	Cell Signalling	rabbit	Polyclonal	BOND Epitope Retrieval Solution 2, pH9	1:200 IHC organoids/ 1:300 IHC tissue
EPS8L1	HPA041851	Atlas Antibodies	Rabbit	Polyclonal	BOND Epitope Retrieval Solution 2, pH9	1:500 IHC organoids/ 1:100 IHC tissue
