## Supplementary material for "A model of apical-out human first trimester trophoblast organoids to study regeneration after syncytial damage": Table S4

### Sheet: Sheet1
Trophoblast organoids
Donor Identifier	Gestational age	Type	Sex
X113	8 + 1 weeks	Medical	Female
Y031	10 + 4 weeks	Medical	Female
Y060	7 + 6 weeks	Medical	Female
X087	8 + 5 weeks	Medical	Male
Z143	6weeks + 3 days	Medical	Male
