## Supplementary material for "A model of apical-out human first trimester trophoblast organoids to study regeneration after syncytial damage": Table S2

### Sheet: Sheet1
Protein.Group.IDs	Accession	FeatureID	Coverage.in.Percent	Number.of.Peptides	Ensembl.Gene.ID	Description	ApicalIN_vs_ApicalOUT.logFC	ApicalIN_vs_ApicalOUT.P.Value
10	P04075	ALDOA	27	8	ENSG00000149925	Fructose-bisphosphate aldolase A OS=Homo sapiens OX=9606 GN=ALDOA PE=1 SV=2	-0.54917	0.318171
11	P17948-2	FLT1	20	12		Isoform 2 of Vascular endothelial growth factor receptor 1 OS=Homo sapiens OX=9606 GN=FLT1	-0.604422	0.423078
12	P0DN86	CGB3	60	9	ENSG00000104827; ENSG00000189052; ENSG00000213030	Choriogonadotropin subunit beta 3 OS=Homo sapiens OX=9606 GN=CGB3 PE=1 SV=1	0.299121	0.638752
14	P63104	YWHAZ	41	8	ENSG00000164924	14-3-3 protein zeta/delta OS=Homo sapiens OX=9606 GN=YWHAZ PE=1 SV=1	-0.359656	0.516949
18	A0A286YFJ8	IGHG4	33	9	ENSG00000211892; ENSG00000277016	Immunoglobulin heavy constant gamma 4 (Fragment) OS=Homo sapiens OX=9606 GN=IGHG4 PE=1 SV=1	-0.294429	0.601983
19	Q14624-2	ITIH4	16	11		Isoform 2 of Inter-alpha-trypsin inhibitor heavy chain H4 OS=Homo sapiens OX=9606 GN=ITIH4	-0.340677	0.549284
20	A0A7I2V506	NCL	4	3	ENSG00000115053	Nucleolin OS=Homo sapiens OX=9606 GN=NCL PE=4 SV=1	-0.137701	0.820348
22	Q16853	AOC3	2	2	ENSG00000131471	Membrane primary amine oxidase OS=Homo sapiens OX=9606 GN=AOC3 PE=1 SV=3	-0.302496	0.591531
23	Q16777	H2AC20	22	2	ENSG00000184260	Histone H2A type 2-C OS=Homo sapiens OX=9606 GN=H2AC20 PE=1 SV=4	0.737161	0.204037
24	Q13228	SELENBP1	8	3	ENSG00000143416	Methanethiol oxidase OS=Homo sapiens OX=9606 GN=SELENBP1 PE=1 SV=2	-0.452341	0.418836
26	A0A286YEY4	IGHG2	24	8	ENSG00000211893; ENSG00000274497	Immunoglobulin heavy constant gamma 2 (Fragment) OS=Homo sapiens OX=9606 GN=IGHG2 PE=1 SV=1	-0.302829	0.588762
27	A0A0G2JLB3	GBA1	4	2	ENSG00000262446	Glucosylceramidase OS=Homo sapiens OX=9606 GN=GBA PE=1 SV=1	0.185827	0.741717
30	Q14641	INSL4	49	5	ENSG00000120211	Early placenta insulin-like peptide OS=Homo sapiens OX=9606 GN=INSL4 PE=1 SV=1	0.217308	0.709628
33	Q9H173	SIL1	7	2	ENSG00000120725	Nucleotide exchange factor SIL1 OS=Homo sapiens OX=9606 GN=SIL1 PE=1 SV=1	-0.258271	0.733072
35	P08476	INHBA	10	4	ENSG00000122641	Inhibin beta A chain OS=Homo sapiens OX=9606 GN=INHBA PE=1 SV=2	0.355304	0.570095
38	F8W6I7	HNRNPA1	9	2	ENSG00000135486	Helix-destabilizing protein OS=Homo sapiens OX=9606 GN=HNRNPA1 PE=1 SV=2	NA	NA
39	M0R0B3	PSG4	26	7	ENSG00000243137	Pregnancy-specific beta-1-glycoprotein 4 (Fragment) OS=Homo sapiens OX=9606 GN=PSG4 PE=1 SV=1	0.139579	0.795982
45	Q06278	AOX1	5	7	ENSG00000138356	Aldehyde oxidase OS=Homo sapiens OX=9606 GN=AOX1 PE=1 SV=2	-0.493863	0.383594
50	O75635	SERPINB7	9	3	ENSG00000166396	Serpin B7 OS=Homo sapiens OX=9606 GN=SERPINB7 PE=1 SV=1	0.620883	0.310378
51	A0A2R8Y6J3	RPL5	10	2	ENSG00000122406	60S ribosomal protein L5 (Fragment) OS=Homo sapiens OX=9606 GN=RPL5 PE=1 SV=1	-0.543735	0.348657
52	G3V0E5	TFRC	5	3	ENSG00000072274	Transferrin receptor protein 1 OS=Homo sapiens OX=9606 GN=TFRC PE=1 SV=1	-0.238949	0.619301
53	P19823	ITIH2	2	2	ENSG00000151655	Inter-alpha-trypsin inhibitor heavy chain H2 OS=Homo sapiens OX=9606 GN=ITIH2 PE=1 SV=2	-0.194989	0.724676
54	Q96PD5	PGLYRP2	6	3	ENSG00000161031	N-acetylmuramoyl-L-alanine amidase OS=Homo sapiens OX=9606 GN=PGLYRP2 PE=1 SV=1	-0.34314	0.537183
57	A0A6Q8PF80	LMNA	6	2	ENSG00000160789	Prelamin-A/C OS=Homo sapiens OX=9606 GN=LMNA PE=1 SV=1	0.163713	0.737238
58	P08133	ANXA6	4	3	ENSG00000197043	Annexin A6 OS=Homo sapiens OX=9606 GN=ANXA6 PE=1 SV=3	-1.10158	0.038182
59	P26373	RPL13	8	2	ENSG00000167526	60S ribosomal protein L13 OS=Homo sapiens OX=9606 GN=RPL13 PE=1 SV=4	-0.649886	0.24781
60	P78417	GSTO1	13	3	ENSG00000148834	Glutathione S-transferase omega-1 OS=Homo sapiens OX=9606 GN=GSTO1 PE=1 SV=2	-0.596547	0.230746
64	E7EN95	FLNB	2	5	ENSG00000136068	Filamin-B OS=Homo sapiens OX=9606 GN=FLNB PE=1 SV=1	-0.123365	0.81513
65	A6XND1	A6XND1	13	3		Insulin-like growth factor-binding protein 3 OS=Homo sapiens OX=9606 GN=IGFBP3 PE=1 SV=1	-0.301667	0.589718
66	A0A7I2V4Y4	ACTN1	8	7	ENSG00000072110	Alpha-actinin-1 OS=Homo sapiens OX=9606 GN=ACTN1 PE=4 SV=1	0.00811311	0.988119
67	Q06481	APLP2	8	5	ENSG00000084234	Amyloid-like protein 2 OS=Homo sapiens OX=9606 GN=APLP2 PE=1 SV=2	0.960557	0.114296
68	P05156	CFI	31	17	ENSG00000205403	Complement factor I OS=Homo sapiens OX=9606 GN=CFI PE=1 SV=2	-0.292614	0.603319
69	A0A024RA28	HNRNPA2B1	6	2	ENSG00000122566	Heterogeneous nuclear ribonucleoprotein A2/B1, isoform CRA_d OS=Homo sapiens OX=9606 GN=HNRNPA2B1 PE=4 SV=1	-0.179406	0.795678
70	A0A6Q8PGA2	GATM	13	4	ENSG00000171766	Glycine amidinotransferase OS=Homo sapiens OX=9606 GN=GATM PE=1 SV=1	-0.257323	0.650843
72	P05121	SERPINE1	29	9	ENSG00000106366	Plasminogen activator inhibitor 1 OS=Homo sapiens OX=9606 GN=SERPINE1 PE=1 SV=1	0.0207932	0.972766
76	P15531	NME1	32	4	ENSG00000239672	Nucleoside diphosphate kinase A OS=Homo sapiens OX=9606 GN=NME1 PE=1 SV=1	NA	NA
77	A0A3B3ITK7	PGM1	4	2	ENSG00000079739	Phosphoglucomutase-1 OS=Homo sapiens OX=9606 GN=PGM1 PE=1 SV=1	0.532559	0.599763
78	P09038-1	FGF2	23	5		Isoform 2 of Fibroblast growth factor 2 OS=Homo sapiens OX=9606 GN=FGF2	-0.818757	0.164588
79	A0A1B0GTG2	ALDH7A1	12	5	ENSG00000164904	Alpha-aminoadipic semialdehyde dehydrogenase OS=Homo sapiens OX=9606 GN=ALDH7A1 PE=1 SV=1	-0.573507	0.286204
80	P02100	HBE1	12	2	ENSG00000213931	Hemoglobin subunit epsilon OS=Homo sapiens OX=9606 GN=HBE1 PE=1 SV=2	NA	NA
81	Q9GZM7	TINAGL1	11	4	ENSG00000142910	Tubulointerstitial nephritis antigen-like OS=Homo sapiens OX=9606 GN=TINAGL1 PE=1 SV=1	-0.127941	0.791963
83	P05388	RPLP0	16	3	ENSG00000089157	60S acidic ribosomal protein P0 OS=Homo sapiens OX=9606 GN=RPLP0 PE=1 SV=1	-0.717058	0.224706
87	P14625	HSP90B1	7	5	ENSG00000166598	Endoplasmin OS=Homo sapiens OX=9606 GN=HSP90B1 PE=1 SV=1	-0.0567667	0.910156
91	Q9HAV0	GNB4	6	2	ENSG00000114450	Guanine nucleotide-binding protein subunit beta-4 OS=Homo sapiens OX=9606 GN=GNB4 PE=1 SV=3	-0.378918	0.489245
94	P48594	SERPINB4	5	2	ENSG00000206073	Serpin B4 OS=Homo sapiens OX=9606 GN=SERPINB4 PE=1 SV=2	0.128618	0.819124
95	P11216	PYGB	4	3	ENSG00000100994	Glycogen phosphorylase, brain form OS=Homo sapiens OX=9606 GN=PYGB PE=1 SV=5	-0.331926	0.562491
97	P01768	IGHV3-30	19	2	ENSG00000270550; ENSG00000282777	Immunoglobulin heavy variable 3-30 OS=Homo sapiens OX=9606 GN=IGHV3-30 PE=1 SV=2	-0.299994	0.581538
100	P01857	P01857	53	12		Immunoglobulin heavy constant gamma 1 OS=Homo sapiens OX=9606 GN=IGHG1 PE=1 SV=1	-0.318672	0.566904
101	P28074	PSMB5	7	2	ENSG00000100804	Proteasome subunit beta type-5 OS=Homo sapiens OX=9606 GN=PSMB5 PE=1 SV=3	-0.549748	0.273976
103	A0A494BZZ2	TPM1	15	4	ENSG00000140416	Tropomyosin alpha-1 chain OS=Homo sapiens OX=9606 GN=TPM1 PE=1 SV=1	-0.329905	0.538369
112	E9PL83	ADM	55	7	ENSG00000148926	Adrenomedullin OS=Homo sapiens OX=9606 GN=ADM PE=1 SV=1	0.532627	0.379375
113	Q16557	PSG3	23	9	ENSG00000221826	Pregnancy-specific beta-1-glycoprotein 3 OS=Homo sapiens OX=9606 GN=PSG3 PE=2 SV=2	0.0683348	0.898478
117	J3QR68	HP	20	8	ENSG00000257017	Haptoglobin (Fragment) OS=Homo sapiens OX=9606 GN=HP PE=1 SV=1	-0.321578	0.577396
120	P27169	PON1	5	2	ENSG00000005421	Serum paraoxonase/arylesterase 1 OS=Homo sapiens OX=9606 GN=PON1 PE=1 SV=3	-0.37451	0.505575
121	A8MVZ9	ALDOC	9	2	ENSG00000109107	Fructose-bisphosphate aldolase OS=Homo sapiens OX=9606 GN=ALDOC PE=1 SV=1	-0.369848	0.541685
126	A0A0B4J1R6	A0A0B4J1R6	16	6		Transketolase OS=Homo sapiens OX=9606 GN=TKT PE=1 SV=1	-0.418101	0.425949
130	V9GYS1	APOA2	35	2	ENSG00000158874	Apolipoprotein A-II OS=Homo sapiens OX=9606 GN=APOA2 PE=1 SV=1	-0.25625	0.651658
131	P07996	THBS1	4	4	ENSG00000137801	Thrombospondin-1 OS=Homo sapiens OX=9606 GN=THBS1 PE=1 SV=2	0.117205	0.824468
137	C9JUP7	VCP	6	4	ENSG00000165280	Transitional endoplasmic reticulum ATPase OS=Homo sapiens OX=9606 GN=VCP PE=1 SV=2	-0.324622	0.555481
138	P04066	FUCA1	5	2	ENSG00000179163	Tissue alpha-L-fucosidase OS=Homo sapiens OX=9606 GN=FUCA1 PE=1 SV=4	0.331391	0.541384
140	C9JQS9	PCCB	15	6	ENSG00000114054	Propionyl-CoA carboxylase beta chain, mitochondrial OS=Homo sapiens OX=9606 GN=PCCB PE=1 SV=1	-0.307609	0.58669
142	Q96IY4	CPB2	13	5	ENSG00000080618	Carboxypeptidase B2 OS=Homo sapiens OX=9606 GN=CPB2 PE=1 SV=2	-0.311477	0.579938
145	Q00887	PSG9	17	6	ENSG00000183668	Pregnancy-specific beta-1-glycoprotein 9 OS=Homo sapiens OX=9606 GN=PSG9 PE=2 SV=2	-0.240567	0.746148
146	P09486	SPARC	27	7	ENSG00000113140	SPARC OS=Homo sapiens OX=9606 GN=SPARC PE=1 SV=1	1.33424	0.0174398
148	Q5T7F0	NRP1	3	2	ENSG00000099250	Neuropilin OS=Homo sapiens OX=9606 GN=NRP1 PE=1 SV=1	0.820026	0.113705
152	F5GXS2	ACTN4	11	9	ENSG00000130402	Actinin, alpha 4, isoform CRA_a OS=Homo sapiens OX=9606 GN=ACTN4 PE=1 SV=3	-0.27177	0.625503
165	O75882	ATRN	2	2	ENSG00000088812	Attractin OS=Homo sapiens OX=9606 GN=ATRN PE=1 SV=2	0.127	0.8041
166	P08670	VIM	12	6	ENSG00000026025	Vimentin OS=Homo sapiens OX=9606 GN=VIM PE=1 SV=4	3.60742	2.34534e-06
169	O60462	NRP2	2	2	ENSG00000118257	Neuropilin-2 OS=Homo sapiens OX=9606 GN=NRP2 PE=1 SV=3	1.54784	0.0146997
170	P07900	HSP90AA1	16	10	ENSG00000080824	Heat shock protein HSP 90-alpha OS=Homo sapiens OX=9606 GN=HSP90AA1 PE=1 SV=5	-0.224041	0.69574
171	Q13885	TUBB2A	7	2	ENSG00000137267	Tubulin beta-2A chain OS=Homo sapiens OX=9606 GN=TUBB2A PE=1 SV=1	-0.732534	0.193363
175	P18206	VCL	22	20	ENSG00000035403	Vinculin OS=Homo sapiens OX=9606 GN=VCL PE=1 SV=4	-0.337791	0.518074
179	Q16531	DDB1	2	2	ENSG00000167986	DNA damage-binding protein 1 OS=Homo sapiens OX=9606 GN=DDB1 PE=1 SV=1	-0.332433	0.50543
180	P31947	SFN	10	3	ENSG00000175793	14-3-3 protein sigma OS=Homo sapiens OX=9606 GN=SFN PE=1 SV=1	-0.713124	0.28777
184	P31327	CPS1	9	11	ENSG00000021826	Carbamoyl-phosphate synthase [ammonia], mitochondrial OS=Homo sapiens OX=9606 GN=CPS1 PE=1 SV=2	-0.534733	0.361001
185	E9PKE3	HSPA8	25	14	ENSG00000109971	Heat shock cognate 71 kDa protein OS=Homo sapiens OX=9606 GN=HSPA8 PE=1 SV=1	-0.127198	0.809123
186	P52565	ARHGDIA	15	3	ENSG00000141522	Rho GDP-dissociation inhibitor 1 OS=Homo sapiens OX=9606 GN=ARHGDIA PE=1 SV=3	-0.447706	0.365634
188	Q9H2E6	Q9H2E6	2	2		Semaphorin-6A OS=Homo sapiens OX=9606 GN=SEMA6A PE=1 SV=2	0.818804	0.203734
190	O43278	SPINT1	15	7	ENSG00000166145	Kunitz-type protease inhibitor 1 OS=Homo sapiens OX=9606 GN=SPINT1 PE=1 SV=2	0.424629	0.414023
193	C9JIZ6	C9JIZ6	23	12		Prosaposin OS=Homo sapiens OX=9606 GN=PSAP PE=1 SV=2	0.207569	0.73566
194	C9J813	CALD1	9	5	ENSG00000122786	Caldesmon (Fragment) OS=Homo sapiens OX=9606 GN=CALD1 PE=1 SV=1	-0.355115	0.529317
195	Q6H9L7	ISM2	22	10	ENSG00000100593	Isthmin-2 OS=Homo sapiens OX=9606 GN=ISM2 PE=1 SV=1	1.67398	0.0286389
196	P27482	CALML3	11	2	ENSG00000178363	Calmodulin-like protein 3 OS=Homo sapiens OX=9606 GN=CALML3 PE=1 SV=2	-0.343483	0.68061
197	Q92820	GGH	13	4	ENSG00000137563	Gamma-glutamyl hydrolase OS=Homo sapiens OX=9606 GN=GGH PE=1 SV=2	-0.265407	0.623097
198	G3V180	DPP3	3	2	ENSG00000254986	Dipeptidyl peptidase 3 OS=Homo sapiens OX=9606 GN=DPP3 PE=1 SV=1	-0.283925	0.578639
199	Q86X29	LSR	5	3	ENSG00000105699	Lipolysis-stimulated lipoprotein receptor OS=Homo sapiens OX=9606 GN=LSR PE=1 SV=4	1.18618	0.0410727
201	P80303	NUCB2	32	11	ENSG00000070081	Nucleobindin-2 OS=Homo sapiens OX=9606 GN=NUCB2 PE=1 SV=3	0.0486859	0.932882
203	H0YMD0	ANXA2	25	5	ENSG00000182718	Annexin (Fragment) OS=Homo sapiens OX=9606 GN=ANXA2 PE=1 SV=1	-0.535181	0.358276
205	P39019	RPS19	13	2	ENSG00000105372	40S ribosomal protein S19 OS=Homo sapiens OX=9606 GN=RPS19 PE=1 SV=2	-1.21423	0.0535139
207	P10253	GAA	3	2	ENSG00000171298	Lysosomal alpha-glucosidase OS=Homo sapiens OX=9606 GN=GAA PE=1 SV=4	0.435711	0.451691
208	P48723	HSPA13	4	2	ENSG00000155304	Heat shock 70 kDa protein 13 OS=Homo sapiens OX=9606 GN=HSPA13 PE=1 SV=1	0.632372	0.268695
209	P63267	ACTG2	22	7	ENSG00000163017	Actin, gamma-enteric smooth muscle OS=Homo sapiens OX=9606 GN=ACTG2 PE=1 SV=1	-0.430572	0.495353
211	Q99523	SORT1	3	2	ENSG00000134243	Sortilin OS=Homo sapiens OX=9606 GN=SORT1 PE=1 SV=3	0.623306	0.30027
212	P01876	P01876	26	8		Immunoglobulin heavy constant alpha 1 OS=Homo sapiens OX=9606 GN=IGHA1 PE=1 SV=2	-0.260014	0.649508
213	P04792	HSPB1	35	6	ENSG00000106211	Heat shock protein beta-1 OS=Homo sapiens OX=9606 GN=HSPB1 PE=1 SV=2	-0.913135	0.10636
214	A0A096LNZ9	ISG15	13	2	ENSG00000187608	Ubiquitin-like protein ISG15 (Fragment) OS=Homo sapiens OX=9606 GN=ISG15 PE=1 SV=6	-0.846887	0.258693
223	Q9Y5X9	LIPG	6	2	ENSG00000101670	Endothelial lipase OS=Homo sapiens OX=9606 GN=LIPG PE=1 SV=1	-0.696772	0.173358
226	P62906	RPL10A	11	2	ENSG00000198755	60S ribosomal protein L10a OS=Homo sapiens OX=9606 GN=RPL10A PE=1 SV=2	0.0631699	0.910082
227	P49327	FASN	2	4	ENSG00000169710	Fatty acid synthase OS=Homo sapiens OX=9606 GN=FASN PE=1 SV=3	-0.813496	0.156374
229	H0YCV9	CD44	7	2	ENSG00000026508	CD44 antigen (Fragment) OS=Homo sapiens OX=9606 GN=CD44 PE=1 SV=2	-0.346126	0.531735
230	P25815	S100P	24	2	ENSG00000163993	Protein S100-P OS=Homo sapiens OX=9606 GN=S100P PE=1 SV=2	-0.785297	0.142466
233	P09668	CTSH	8	2	ENSG00000103811	Pro-cathepsin H OS=Homo sapiens OX=9606 GN=CTSH PE=1 SV=4	0.194116	0.760574
236	E7ETD8	E7ETD8	17	2		Serine/threonine-protein phosphatase (Fragment) OS=Homo sapiens OX=9606 GN=PPP1CB PE=1 SV=1	-0.835288	0.160035
238	Q5QNW6	H2BC18	35	4	ENSG00000203814	Histone H2B type 2-F OS=Homo sapiens OX=9606 GN=H2BC18 PE=1 SV=3	0.43997	0.426656
244	A0A7I2V599	HSPD1	28	14	ENSG00000144381	60 kDa heat shock protein, mitochondrial OS=Homo sapiens OX=9606 GN=HSPD1 PE=4 SV=1	-0.289474	0.601929
246	Q5W0H4	TPT1	11	2	ENSG00000133112	Translationally-controlled tumor protein OS=Homo sapiens OX=9606 GN=TPT1 PE=1 SV=1	-0.698609	0.242651
247	F5H282	TCP1	7	2	ENSG00000120438	T-complex protein 1 subunit alpha OS=Homo sapiens OX=9606 GN=TCP1 PE=1 SV=1	-1.19421	0.0544177
248	O15230	LAMA5	2	7	ENSG00000130702	Laminin subunit alpha-5 OS=Homo sapiens OX=9606 GN=LAMA5 PE=1 SV=8	3.11885	1.21853e-05
255	D6RD47	RPS23	14	2	ENSG00000186468	40S ribosomal protein S23 OS=Homo sapiens OX=9606 GN=RPS23 PE=1 SV=1	-0.978328	0.170572
258	P01036	CST4	13	2	ENSG00000101441	Cystatin-S OS=Homo sapiens OX=9606 GN=CST4 PE=1 SV=3	0.635626	0.416399
259	P07858	CTSB	30	9	ENSG00000164733; ENSG00000285132	Cathepsin B OS=Homo sapiens OX=9606 GN=CTSB PE=1 SV=3	0.155283	0.8129
265	P0DML3	CSH2	25	4	ENSG00000213218	Chorionic somatomammotropin hormone 2 OS=Homo sapiens OX=9606 GN=CSH2 PE=1 SV=1	0.0586084	0.934584
266	Q9GZZ8	LACRT	30	4	ENSG00000135413	Extracellular glycoprotein lacritin OS=Homo sapiens OX=9606 GN=LACRT PE=1 SV=1	0.771236	0.400863
269	P02461	COL3A1	3	3	ENSG00000168542	Collagen alpha-1(III) chain OS=Homo sapiens OX=9606 GN=COL3A1 PE=1 SV=4	-0.201269	0.712775
272	H7C2N1	PTMA	16	2	ENSG00000187514	Prothymosin alpha (Fragment) OS=Homo sapiens OX=9606 GN=PTMA PE=1 SV=1	-0.439363	0.532917
275	P98160	HSPG2	6	16	ENSG00000142798	Basement membrane-specific heparan sulfate proteoglycan core protein OS=Homo sapiens OX=9606 GN=HSPG2 PE=1 SV=4	3.01031	4.32638e-05
277	P01834	IGKC	79	5		Immunoglobulin kappa constant OS=Homo sapiens OX=9606 GN=IGKC PE=1 SV=2	-0.328187	0.56359
278	Q16698	DECR1	6	2	ENSG00000104325	2,4-dienoyl-CoA reductase [(3E)-enoyl-CoA-producing], mitochondrial OS=Homo sapiens OX=9606 GN=DECR1 PE=1 SV=1	-0.631571	0.27892
279	A0A0G2JIW1	HSPA1B	13	7	ENSG00000212866; ENSG00000224501; ENSG00000232804	Heat shock 70 kDa protein 1B OS=Homo sapiens OX=9606 GN=HSPA1B PE=1 SV=1	-0.771286	0.136694
281	O95831	AIFM1	8	4	ENSG00000156709	Apoptosis-inducing factor 1, mitochondrial OS=Homo sapiens OX=9606 GN=AIFM1 PE=1 SV=1	-0.102898	0.858095
287	P11465	PSG2	27	7	ENSG00000242221	Pregnancy-specific beta-1-glycoprotein 2 OS=Homo sapiens OX=9606 GN=PSG2 PE=2 SV=2	0.170093	0.745974
288	P01308	INS	25	2	ENSG00000254647	Insulin OS=Homo sapiens OX=9606 GN=INS PE=1 SV=1	-0.750139	0.280265
290	A0A0B4J231	IGLL5	31	5	ENSG00000254709	Immunoglobulin lambda-like polypeptide 5 OS=Homo sapiens OX=9606 GN=IGLL5 PE=1 SV=1	-0.285527	0.615404
292	P07942	LAMB1	22	34	ENSG00000091136	Laminin subunit beta-1 OS=Homo sapiens OX=9606 GN=LAMB1 PE=1 SV=2	3.81319	1.71595e-06
293	G3V3E8	NPC2	11	2	ENSG00000119655	Epididymal secretory protein E1 OS=Homo sapiens OX=9606 GN=NPC2 PE=1 SV=1	0.502387	0.468073
294	P13796	LCP1	6	3	ENSG00000136167	Plastin-2 OS=Homo sapiens OX=9606 GN=LCP1 PE=1 SV=6	-0.328185	0.536946
295	P25391	LAMA1	7	18	ENSG00000101680	Laminin subunit alpha-1 OS=Homo sapiens OX=9606 GN=LAMA1 PE=1 SV=2	3.97118	1.58101e-06
296	O76061	STC2	9	2	ENSG00000113739	Stanniocalcin-2 OS=Homo sapiens OX=9606 GN=STC2 PE=1 SV=1	1.10644	0.0956414
300	O95274	LYPD3	11	4	ENSG00000124466	Ly6/PLAUR domain-containing protein 3 OS=Homo sapiens OX=9606 GN=LYPD3 PE=1 SV=2	0.365543	0.601792
301	Q86XE5	HOGA1	8	2	ENSG00000241935	4-hydroxy-2-oxoglutarate aldolase, mitochondrial OS=Homo sapiens OX=9606 GN=HOGA1 PE=1 SV=1	-0.212263	0.68755
308	O75874	IDH1	20	8	ENSG00000138413	Isocitrate dehydrogenase [NADP] cytoplasmic OS=Homo sapiens OX=9606 GN=IDH1 PE=1 SV=2	-0.609914	0.24882
311	A0A0D9SES6	A0A0D9SES6	40	3		Metastasis-suppressor KiSS-1 OS=Homo sapiens OX=9606 GN=KISS1 PE=1 SV=1	0.737171	0.17733
313	Q9Y490	TLN1	2	5	ENSG00000137076	Talin-1 OS=Homo sapiens OX=9606 GN=TLN1 PE=1 SV=3	-0.287567	0.579
314	P21333	FLNA	1	3	ENSG00000196924	Filamin-A OS=Homo sapiens OX=9606 GN=FLNA PE=1 SV=4	-0.369091	0.4695
317	I3L145	SHBG	7	2	ENSG00000129214	Sex hormone-binding globulin OS=Homo sapiens OX=9606 GN=SHBG PE=1 SV=1	-0.394584	0.474622
318	P01037	CST1	21	2	ENSG00000170373	Cystatin-SN OS=Homo sapiens OX=9606 GN=CST1 PE=1 SV=3	0.505785	0.49814
324	P17813	ENG	6	3	ENSG00000106991	Endoglin OS=Homo sapiens OX=9606 GN=ENG PE=1 SV=2	0.68633	0.366102
330	P06744	GPI	7	3	ENSG00000105220	Glucose-6-phosphate isomerase OS=Homo sapiens OX=9606 GN=GPI PE=1 SV=4	-0.461934	0.447032
332	F8VR77	PA2G4	7	2	ENSG00000170515	Proliferation-associated protein 2G4 OS=Homo sapiens OX=9606 GN=PA2G4 PE=1 SV=1	-0.496979	0.385623
334	P16949	STMN1	20	3	ENSG00000117632	Stathmin OS=Homo sapiens OX=9606 GN=STMN1 PE=1 SV=3	-0.561158	0.267028
339	E9PKU7	GANAB	6	4	ENSG00000089597	Neutral alpha-glucosidase AB OS=Homo sapiens OX=9606 GN=GANAB PE=1 SV=1	-0.132022	0.806805
346	Q96GK7	FAHD2A	9	2	ENSG00000115042	Fumarylacetoacetate hydrolase domain-containing protein 2A OS=Homo sapiens OX=9606 GN=FAHD2A PE=1 SV=1	-0.386629	0.472249
348	Q2MKA7	RSPO1	34	8	ENSG00000169218	R-spondin-1 OS=Homo sapiens OX=9606 GN=RSPO1 PE=1 SV=1	-1.74988	0.0126044
352	A8MTF8	FAM3B	10	2	ENSG00000183844	Protein FAM3B OS=Homo sapiens OX=9606 GN=FAM3B PE=1 SV=2	0.486042	0.360769
356	E9PQB7	CFL1	24	2	ENSG00000172757	Cofilin, non-muscle isoform (Fragment) OS=Homo sapiens OX=9606 GN=CFL1 PE=1 SV=1	-0.258703	0.637833
360	P00480	OTC	11	4	ENSG00000036473	Ornithine transcarbamylase, mitochondrial OS=Homo sapiens OX=9606 GN=OTC PE=1 SV=3	-0.32921	0.558488
368	A0A0J9YXZ5	IQGAP1	1	2	ENSG00000140575	Ras GTPase-activating-like protein IQGAP1 OS=Homo sapiens OX=9606 GN=IQGAP1 PE=1 SV=1	-0.866203	0.135272
377	H0Y449	YBX1	8	2	ENSG00000065978	Y-box-binding protein 1 (Fragment) OS=Homo sapiens OX=9606 GN=YBX1 PE=1 SV=1	-0.718121	0.280634
381	P06280	GLA	15	4	ENSG00000102393	Alpha-galactosidase A OS=Homo sapiens OX=9606 GN=GLA PE=1 SV=1	0.0870383	0.892444
385	P53634	CTSC	6	2	ENSG00000109861	Dipeptidyl peptidase 1 OS=Homo sapiens OX=9606 GN=CTSC PE=1 SV=2	0.412428	0.555642
386	P35555	FBN1	2	4	ENSG00000166147	Fibrillin-1 OS=Homo sapiens OX=9606 GN=FBN1 PE=1 SV=4	1.18309	0.0282354
389	P02750	LRG1	16	5	ENSG00000171236	Leucine-rich alpha-2-glycoprotein OS=Homo sapiens OX=9606 GN=LRG1 PE=1 SV=2	0.547879	0.399904
393	P42765	ACAA2	7	3	ENSG00000167315	3-ketoacyl-CoA thiolase, mitochondrial OS=Homo sapiens OX=9606 GN=ACAA2 PE=1 SV=2	-0.48045	0.392432
396	P00533	EGFR	2	2	ENSG00000146648	Epidermal growth factor receptor OS=Homo sapiens OX=9606 GN=EGFR PE=1 SV=2	-0.0903328	0.88318
401	P30041	PRDX6	9	2	ENSG00000117592	Peroxiredoxin-6 OS=Homo sapiens OX=9606 GN=PRDX6 PE=1 SV=3	-0.619003	0.29245
406	O14773	TPP1	6	2	ENSG00000166340	Tripeptidyl-peptidase 1 OS=Homo sapiens OX=9606 GN=TPP1 PE=1 SV=2	NA	NA
410	A0A5F9ZHM4	LDHB	32	9	ENSG00000111716	L-lactate dehydrogenase OS=Homo sapiens OX=9606 GN=LDHB PE=1 SV=1	-0.707512	0.205003
411	Q9Y696	CLIC4	29	5	ENSG00000169504	Chloride intracellular channel protein 4 OS=Homo sapiens OX=9606 GN=CLIC4 PE=1 SV=4	-0.137628	0.787402
413	Q5SZX6	CCT3	7	2	ENSG00000163468	T-complex protein 1 subunit gamma (Fragment) OS=Homo sapiens OX=9606 GN=CCT3 PE=1 SV=1	-0.313574	0.67691
415	P02671	FGA	2	2	ENSG00000171560	Fibrinogen alpha chain OS=Homo sapiens OX=9606 GN=FGA PE=1 SV=2	3.93	1.50295e-06
423	G5EA09	SDCBP	10	2	ENSG00000137575	Syndecan binding protein (Syntenin), isoform CRA_a OS=Homo sapiens OX=9606 GN=SDCBP PE=1 SV=1	NA	NA
425	P15509	CSF2RA	6	2	ENSG00000198223	Granulocyte-macrophage colony-stimulating factor receptor subunit alpha OS=Homo sapiens OX=9606 GN=CSF2RA PE=1 SV=1	0.680414	0.262501
438	B4DQI1	C2	22	11	ENSG00000166278; ENSG00000204364; ENSG00000206372; ENSG00000226560; ENSG00000231543; ENSG00000235017; ENSG00000235696	Complement C2 OS=Homo sapiens OX=9606 GN=C2 PE=1 SV=1	-0.191445	0.726283
442	P07711	CTSL	14	4	ENSG00000135047	Procathepsin L OS=Homo sapiens OX=9606 GN=CTSL PE=1 SV=2	0.511402	0.416364
444	P07237	P4HB	16	9	ENSG00000185624	Protein disulfide-isomerase OS=Homo sapiens OX=9606 GN=P4HB PE=1 SV=3	-0.17209	0.747805
446	A0A7I2V2G2	HSPA9	15	8	ENSG00000113013	Stress-70 protein, mitochondrial OS=Homo sapiens OX=9606 GN=HSPA9 PE=4 SV=1	0.265915	0.608436
447	P00749	PLAU	7	3		Urokinase-type plasminogen activator OS=Homo sapiens OX=9606 GN=PLAU PE=1 SV=2	1.26394	0.0255605
449	P55268	LAMB2	6	9	ENSG00000172037	Laminin subunit beta-2 OS=Homo sapiens OX=9606 GN=LAMB2 PE=1 SV=2	3.82883	1.36978e-06
450	A0A1B0GU58	PCCA	10	5	ENSG00000175198	Propanoyl-CoA:carbon dioxide ligase subunit alpha (Fragment) OS=Homo sapiens OX=9606 GN=PCCA PE=1 SV=1	-0.49538	0.36978
453	Q99988	GDF15	44	9	ENSG00000130513	Growth/differentiation factor 15 OS=Homo sapiens OX=9606 GN=GDF15 PE=1 SV=3	-0.0680461	0.894394
454	P05111	INHA	27	7	ENSG00000123999	Inhibin alpha chain OS=Homo sapiens OX=9606 GN=INHA PE=1 SV=1	0.289805	0.616369
458	P30044	PRDX5	16	2	ENSG00000126432	Peroxiredoxin-5, mitochondrial OS=Homo sapiens OX=9606 GN=PRDX5 PE=1 SV=4	-0.41235	0.528802
459	P13497	BMP1	5	5	ENSG00000168487	Bone morphogenetic protein 1 OS=Homo sapiens OX=9606 GN=BMP1 PE=1 SV=2	0.33312	0.513484
461	A0A087WXI5	A0A087WXI5	4	3		Cadherin-1 OS=Homo sapiens OX=9606 GN=CDH1 PE=1 SV=1	0.802289	0.164791
463	P01780	IGHV3-7	23	3	ENSG00000211938; ENSG00000282211	Immunoglobulin heavy variable 3-7 OS=Homo sapiens OX=9606 GN=IGHV3-7 PE=1 SV=2	-0.287409	0.611648
465	P08238	HSP90AB1	28	16	ENSG00000096384	Heat shock protein HSP 90-beta OS=Homo sapiens OX=9606 GN=HSP90AB1 PE=1 SV=4	-0.584382	0.341222
466	A0A5H1ZRS2	A0A5H1ZRS2	36	2		Immunoglobulin kappa variable 2D-28 OS=Homo sapiens OX=9606 GN=IGKV2D-28 PE=1 SV=1	-0.276589	0.615948
467	P21810	BGN	21	7	ENSG00000182492	Biglycan OS=Homo sapiens OX=9606 GN=BGN PE=1 SV=2	0.0664952	0.926244
470	A0A1B0GVW0	ATP6AP2	19	6	ENSG00000182220	ATPase H(+)-transporting lysosomal accessory protein 2 OS=Homo sapiens OX=9606 GN=ATP6AP2 PE=1 SV=1	0.664632	0.26695
474	P12259	F5	2	5	ENSG00000198734	Coagulation factor V OS=Homo sapiens OX=9606 GN=F5 PE=1 SV=4	0.785759	0.171468
476	A0A0B4J1R4	HPD	4	2	ENSG00000158104	4-hydroxyphenylpyruvate dioxygenase OS=Homo sapiens OX=9606 GN=HPD PE=1 SV=1	-0.232624	0.663387
479	P11464	PSG1	12	4	ENSG00000231924	Pregnancy-specific beta-1-glycoprotein 1 OS=Homo sapiens OX=9606 GN=PSG1 PE=1 SV=1	0.2684	0.595271
480	P98164	LRP2	0	2	ENSG00000081479	Low-density lipoprotein receptor-related protein 2 OS=Homo sapiens OX=9606 GN=LRP2 PE=1 SV=3	2.15611	0.000759048
483	P21980	TGM2	16	9	ENSG00000198959	Protein-glutamine gamma-glutamyltransferase 2 OS=Homo sapiens OX=9606 GN=TGM2 PE=1 SV=2	-1.95693	0.00374189
485	P11047	LAMC1	25	36	ENSG00000135862	Laminin subunit gamma-1 OS=Homo sapiens OX=9606 GN=LAMC1 PE=1 SV=3	3.86661	1.65824e-06
487	A0A4W9A917	IGHG3	40	11	ENSG00000211897	Immunoglobulin heavy constant gamma 3 (Fragment) OS=Homo sapiens OX=9606 GN=IGHG3 PE=1 SV=1	-0.271254	0.622001
488	Q86UD1	OAF	7	2	ENSG00000184232	Out at first protein homolog OS=Homo sapiens OX=9606 GN=OAF PE=2 SV=1	0.0710176	0.919503
489	Q08ET2	SIGLEC14	8	2	ENSG00000254415	Sialic acid-binding Ig-like lectin 14 OS=Homo sapiens OX=9606 GN=SIGLEC14 PE=1 SV=1	0.713654	0.40153
490	Q14112	NID2	4	4	ENSG00000087303	Nidogen-2 OS=Homo sapiens OX=9606 GN=NID2 PE=1 SV=3	3.03278	3.79635e-05
491	P61457	PCBD1	30	3	ENSG00000166228	Pterin-4-alpha-carbinolamine dehydratase OS=Homo sapiens OX=9606 GN=PCBD1 PE=1 SV=2	-0.33609	0.551806
492	P05783	KRT18	15	7	ENSG00000111057	Keratin, type I cytoskeletal 18 OS=Homo sapiens OX=9606 GN=KRT18 PE=1 SV=2	-0.352019	0.52153
494	P0DJI8	SAA1	34	3	ENSG00000173432	Serum amyloid A-1 protein OS=Homo sapiens OX=9606 GN=SAA1 PE=1 SV=1	-0.241809	0.691344
495	Q9H3G5	CPVL	13	5	ENSG00000106066	Probable serine carboxypeptidase CPVL OS=Homo sapiens OX=9606 GN=CPVL PE=1 SV=2	0.649941	0.44081
497	P60842	EIF4A1	7	3	ENSG00000161960	Eukaryotic initiation factor 4A-I OS=Homo sapiens OX=9606 GN=EIF4A1 PE=1 SV=1	-0.476051	0.394107
498	A0A096LPE2	SAA2-SAA4	11	3	ENSG00000255071	SAA2-SAA4 readthrough OS=Homo sapiens OX=9606 GN=SAA2-SAA4 PE=3 SV=1	-0.3046	0.604138
502	P15924	DSP	5	17	ENSG00000096696	Desmoplakin OS=Homo sapiens OX=9606 GN=DSP PE=1 SV=3	0.207227	0.748039
504	P61604	HSPE1	32	4	ENSG00000115541	10 kDa heat shock protein, mitochondrial OS=Homo sapiens OX=9606 GN=HSPE1 PE=1 SV=2	-0.374509	0.481934
509	P02675	FGB	8	3	ENSG00000171564	Fibrinogen beta chain OS=Homo sapiens OX=9606 GN=FGB PE=1 SV=2	3.40732	8.14659e-06
515	A0A3B3IS80	ALDOB	12	3	ENSG00000136872	Fructose-bisphosphate aldolase OS=Homo sapiens OX=9606 GN=ALDOB PE=1 SV=1	-0.385716	0.47959
516	P26038	MSN	4	3	ENSG00000147065	Moesin OS=Homo sapiens OX=9606 GN=MSN PE=1 SV=3	-0.112905	0.845891
518	P00558	PGK1	21	8	ENSG00000102144	Phosphoglycerate kinase 1 OS=Homo sapiens OX=9606 GN=PGK1 PE=1 SV=3	-0.303435	0.579606
523	P49189	ALDH9A1	4	2	ENSG00000143149	4-trimethylaminobutyraldehyde dehydrogenase OS=Homo sapiens OX=9606 GN=ALDH9A1 PE=1 SV=3	-0.527632	0.315342
526	P30048	PRDX3	13	3	ENSG00000165672	Thioredoxin-dependent peroxide reductase, mitochondrial OS=Homo sapiens OX=9606 GN=PRDX3 PE=1 SV=3	-0.0358062	0.940844
530	P10619	CTSA	8	4	ENSG00000064601	Lysosomal protective protein OS=Homo sapiens OX=9606 GN=CTSA PE=1 SV=2	0.0751332	0.904346
538	A0A087WYZ4	CGA	14	2	ENSG00000135346	Glycoprotein hormones alpha chain OS=Homo sapiens OX=9606 GN=CGA PE=1 SV=1	0.485879	0.405473
540	P15311	EZR	8	5	ENSG00000092820	Ezrin OS=Homo sapiens OX=9606 GN=EZR PE=1 SV=4	-0.119896	0.832855
542	P49908	SELENOP	8	4	ENSG00000250722	Selenoprotein P OS=Homo sapiens OX=9606 GN=SELENOP PE=1 SV=3	-0.226291	0.689575
546	P34096	RNASE4	16	2	ENSG00000258818	Ribonuclease 4 OS=Homo sapiens OX=9606 GN=RNASE4 PE=1 SV=3	-0.371363	0.492924
547	A0A0U1RQV3	EFEMP1.A0A0U1RQV3	53	12	ENSG00000115380	EGF-containing fibulin-like extracellular matrix protein 1 (Fragment) OS=Homo sapiens OX=9606 GN=EFEMP1 PE=1 SV=1	1.31822	0.0218819
548	P23142-4	FBLN1.P23142-4	30	13		Isoform C of Fibulin-1 OS=Homo sapiens OX=9606 GN=FBLN1	0.433131	0.39898
551	P28799	GRN	4	2	ENSG00000030582	Progranulin OS=Homo sapiens OX=9606 GN=GRN PE=1 SV=2	0.273471	0.671513
556	P60953	CDC42	17	3	ENSG00000070831	Cell division control protein 42 homolog OS=Homo sapiens OX=9606 GN=CDC42 PE=1 SV=2	-0.549855	0.283981
560	A0A5F9UP49	SDF4	19	5	ENSG00000078808	45 kDa calcium-binding protein OS=Homo sapiens OX=9606 GN=SDF4 PE=1 SV=1	0.96864	0.0877563
561	Q9HBR0	SLC38A10	3	3	ENSG00000157637	Putative sodium-coupled neutral amino acid transporter 10 OS=Homo sapiens OX=9606 GN=SLC38A10 PE=1 SV=2	1.10498	0.0455261
562	P68104	EEF1A1	16	6	ENSG00000156508	Elongation factor 1-alpha 1 OS=Homo sapiens OX=9606 GN=EEF1A1 PE=1 SV=1	-1.06688	0.0588831
567	Q8NBJ4	GOLM1	21	7	ENSG00000135052	Golgi membrane protein 1 OS=Homo sapiens OX=9606 GN=GOLM1 PE=1 SV=1	0.481545	0.364612
570	Q12805	EFEMP1.Q12805	29	11	ENSG00000115380	EGF-containing fibulin-like extracellular matrix protein 1 OS=Homo sapiens OX=9606 GN=EFEMP1 PE=1 SV=2	1.63775	0.018092
577	E5RIA2	ENPP2	6	3	ENSG00000136960	Ectonucleotide pyrophosphatase/phosphodiesterase family member 2 OS=Homo sapiens OX=9606 GN=ENPP2 PE=1 SV=1	-0.26365	0.642172
578	P24593	IGFBP5	14	4	ENSG00000115461	Insulin-like growth factor-binding protein 5 OS=Homo sapiens OX=9606 GN=IGFBP5 PE=1 SV=1	-0.565023	0.330351
581	P67936	TPM4	40	11	ENSG00000167460	Tropomyosin alpha-4 chain OS=Homo sapiens OX=9606 GN=TPM4 PE=1 SV=3	-0.31751	0.546239
584	P23396	RPS3	11	2	ENSG00000149273	40S ribosomal protein S3 OS=Homo sapiens OX=9606 GN=RPS3 PE=1 SV=2	0.232854	0.640594
588	U3KQI3	PLS3	16	2	ENSG00000102024	Plastin-3 (Fragment) OS=Homo sapiens OX=9606 GN=PLS3 PE=1 SV=1	-0.629294	0.225022
589	Q12841	FSTL1	43	12	ENSG00000163430	Follistatin-related protein 1 OS=Homo sapiens OX=9606 GN=FSTL1 PE=1 SV=1	0.983643	0.0992301
590	P49247	RPIA	14	3	ENSG00000153574	Ribose-5-phosphate isomerase OS=Homo sapiens OX=9606 GN=RPIA PE=1 SV=3	-0.683933	0.225221
594	Q15365	PCBP1	10	3	ENSG00000169564	Poly(rC)-binding protein 1 OS=Homo sapiens OX=9606 GN=PCBP1 PE=1 SV=2	-0.245949	0.662481
600	P04406	GAPDH	44	10	ENSG00000111640	Glyceraldehyde-3-phosphate dehydrogenase OS=Homo sapiens OX=9606 GN=GAPDH PE=1 SV=3	-0.465238	0.433284
601	P80723	BASP1	31	5	ENSG00000176788	Brain acid soluble protein 1 OS=Homo sapiens OX=9606 GN=BASP1 PE=1 SV=2	-0.286745	0.583629
603	P61981	YWHAG	26	6	ENSG00000170027	14-3-3 protein gamma OS=Homo sapiens OX=9606 GN=YWHAG PE=1 SV=2	-0.399182	0.420661
606	P11021	HSPA5	28	14	ENSG00000044574	Endoplasmic reticulum chaperone BiP OS=Homo sapiens OX=9606 GN=HSPA5 PE=1 SV=2	0.144571	0.780498
607	P50053	KHK	6	2	ENSG00000138030	Ketohexokinase OS=Homo sapiens OX=9606 GN=KHK PE=1 SV=2	-0.425941	0.436379
609	P00352	ALDH1A1	15	7	ENSG00000165092	Retinal dehydrogenase 1 OS=Homo sapiens OX=9606 GN=ALDH1A1 PE=1 SV=2	-0.53589	0.361382
612	P14923	JUP	3	2	ENSG00000173801	Junction plakoglobin OS=Homo sapiens OX=9606 GN=JUP PE=1 SV=3	0.415048	0.498217
614	C9JEU5	FGG	17	5	ENSG00000171557	Fibrinogen gamma chain OS=Homo sapiens OX=9606 GN=FGG PE=1 SV=1	1.98301	0.0020847
617	E9PQD7	RPS2	9	2	ENSG00000140988	40S ribosomal protein S2 OS=Homo sapiens OX=9606 GN=RPS2 PE=1 SV=1	-0.550138	0.334225
619	Q16706	MAN2A1	2	2	ENSG00000112893	Alpha-mannosidase 2 OS=Homo sapiens OX=9606 GN=MAN2A1 PE=1 SV=2	0.894146	0.150059
627	C9IZG4	CUTA	21	2	ENSG00000112514	Protein CutA OS=Homo sapiens OX=9606 GN=CUTA PE=1 SV=1	-0.292655	0.588258
630	Q86UX2	ITIH5	18	13		Inter-alpha-trypsin inhibitor heavy chain H5 OS=Homo sapiens OX=9606 GN=ITIH5 PE=2 SV=2	1.77042	0.00674122
633	P49748	ACADVL	3	2	ENSG00000072778	Very long-chain specific acyl-CoA dehydrogenase, mitochondrial OS=Homo sapiens OX=9606 GN=ACADVL PE=1 SV=1	-0.54238	0.356074
634	P15291	B4GALT1	18	4	ENSG00000086062	Beta-1,4-galactosyltransferase 1 OS=Homo sapiens OX=9606 GN=B4GALT1 PE=1 SV=5	0.762473	0.182418
635	P05091	ALDH2	15	6	ENSG00000111275	Aldehyde dehydrogenase, mitochondrial OS=Homo sapiens OX=9606 GN=ALDH2 PE=1 SV=2	-0.461526	0.419524
636	P62424	RPL7A	7	2	ENSG00000148303; ENSG00000280858	60S ribosomal protein L7a OS=Homo sapiens OX=9606 GN=RPL7A PE=1 SV=2	0.0185131	0.973838
637	Q99542	MMP19	7	2	ENSG00000123342	Matrix metalloproteinase-19 OS=Homo sapiens OX=9606 GN=MMP19 PE=1 SV=1	1.07318	0.0608279
638	A0A087WWU8	TPM3	42	10	ENSG00000143549	Tropomyosin alpha-3 chain OS=Homo sapiens OX=9606 GN=TPM3 PE=1 SV=1	-0.411933	0.416535
640	P13716	ALAD	8	2	ENSG00000148218	Delta-aminolevulinic acid dehydratase OS=Homo sapiens OX=9606 GN=ALAD PE=1 SV=1	-0.329513	0.545517
641	P05089	ARG1	9	3	ENSG00000118520	Arginase-1 OS=Homo sapiens OX=9606 GN=ARG1 PE=1 SV=2	-0.263499	0.627103
642	P07737	PFN1	44	5	ENSG00000108518	Profilin-1 OS=Homo sapiens OX=9606 GN=PFN1 PE=1 SV=2	-0.263826	0.646684
643	P30101	PDIA3	14	7	ENSG00000167004	Protein disulfide-isomerase A3 OS=Homo sapiens OX=9606 GN=PDIA3 PE=1 SV=4	-0.355288	0.505739
645	P49747	COMP	3	2	ENSG00000105664	Cartilage oligomeric matrix protein OS=Homo sapiens OX=9606 GN=COMP PE=1 SV=2	-0.330835	0.55523
646	P62805	H4C1	41	4	ENSG00000158406; ENSG00000197061; ENSG00000197238; ENSG00000197837; ENSG00000270276; ENSG00000270882; ENSG00000273542; ENSG00000274618; ENSG00000275126; ENSG00000276180; ENSG00000276966; ENSG00000277157; ENSG00000278637; ENSG00000278705	Histone H4 OS=Homo sapiens OX=9606 GN=H4C1 PE=1 SV=2	0.496827	0.372615
647	P61978	HNRNPK	4	2	ENSG00000165119	Heterogeneous nuclear ribonucleoprotein K OS=Homo sapiens OX=9606 GN=HNRNPK PE=1 SV=1	-0.515034	0.324911
650	Q9UQ74	PSG8	13	5	ENSG00000124467	Pregnancy-specific beta-1-glycoprotein 8 OS=Homo sapiens OX=9606 GN=PSG8 PE=2 SV=2	0.244468	0.65899
651	O94985-2	CLSTN1	5	5		Isoform 2 of Calsyntenin-1 OS=Homo sapiens OX=9606 GN=CLSTN1	1.81288	0.00341703
655	O75326	SEMA7A	12	7	ENSG00000138623; ENSG00000288455	Semaphorin-7A OS=Homo sapiens OX=9606 GN=SEMA7A PE=1 SV=1	0.399007	0.51009
656	Q01518	CAP1	4	2	ENSG00000131236	Adenylyl cyclase-associated protein 1 OS=Homo sapiens OX=9606 GN=CAP1 PE=1 SV=5	-0.73301	0.205987
657	P0DOY2	IGLC2	62	5	ENSG00000211677	Immunoglobulin lambda constant 2 OS=Homo sapiens OX=9606 GN=IGLC2 PE=1 SV=1	-0.113183	0.842778
660	Q92743	HTRA1	12	5	ENSG00000166033	Serine protease HTRA1 OS=Homo sapiens OX=9606 GN=HTRA1 PE=1 SV=1	-0.197592	0.702095
664	P52597	HNRNPF	4	2	ENSG00000169813	Heterogeneous nuclear ribonucleoprotein F OS=Homo sapiens OX=9606 GN=HNRNPF PE=1 SV=3	1.14184	0.0615913
671	P22314	UBA1	4	3	ENSG00000130985	Ubiquitin-like modifier-activating enzyme 1 OS=Homo sapiens OX=9606 GN=UBA1 PE=1 SV=3	-0.616264	0.261481
672	P16402	H1-3	13	3	ENSG00000124575	Histone H1.3 OS=Homo sapiens OX=9606 GN=H1-3 PE=1 SV=2	0.268645	0.58153
673	Q14117	DPYS	8	4	ENSG00000147647	Dihydropyrimidinase OS=Homo sapiens OX=9606 GN=DPYS PE=1 SV=1	-0.342064	0.551264
675	P12883	MYH7	2	4	ENSG00000092054	Myosin-7 OS=Homo sapiens OX=9606 GN=MYH7 PE=1 SV=5	-0.232623	0.66547
676	P17931	LGALS3	13	3	ENSG00000131981	Galectin-3 OS=Homo sapiens OX=9606 GN=LGALS3 PE=1 SV=5	3.10832	6.32186e-06
678	P00338	LDHA	24	7	ENSG00000134333; ENSG00000288299	L-lactate dehydrogenase A chain OS=Homo sapiens OX=9606 GN=LDHA PE=1 SV=2	-0.333293	0.617518
679	P04275	VWF	1	2	ENSG00000110799	von Willebrand factor OS=Homo sapiens OX=9606 GN=VWF PE=1 SV=4	-0.339036	0.543056
680	P35556	FBN2	9	20	ENSG00000138829	Fibrillin-2 OS=Homo sapiens OX=9606 GN=FBN2 PE=1 SV=3	1.9733	0.00424121
681	H0YB34	RIDA	14	2	ENSG00000132541	2-iminobutanoate/2-iminopropanoate deaminase (Fragment) OS=Homo sapiens OX=9606 GN=RIDA PE=1 SV=1	-0.570804	0.326076
686	P60174	TPI1	11	2	ENSG00000111669	Triosephosphate isomerase OS=Homo sapiens OX=9606 GN=TPI1 PE=1 SV=4	-0.523134	0.380067
687	Q99714	HSD17B10	25	4	ENSG00000072506	3-hydroxyacyl-CoA dehydrogenase type-2 OS=Homo sapiens OX=9606 GN=HSD17B10 PE=1 SV=3	-0.285836	0.604853
688	P35579	MYH9	7	10	ENSG00000100345	Myosin-9 OS=Homo sapiens OX=9606 GN=MYH9 PE=1 SV=4	0.428138	0.418669
690	P0DP25	CALM3	32	4	ENSG00000160014	Calmodulin-3 OS=Homo sapiens OX=9606 GN=CALM3 PE=1 SV=1	-0.409912	0.462683
691	Q07954	LRP1	1	2	ENSG00000123384	Prolow-density lipoprotein receptor-related protein 1 OS=Homo sapiens OX=9606 GN=LRP1 PE=1 SV=2	NA	NA
692	Q02809	PLOD1	6	3	ENSG00000083444	Procollagen-lysine,2-oxoglutarate 5-dioxygenase 1 OS=Homo sapiens OX=9606 GN=PLOD1 PE=1 SV=2	1.40778	0.0287026
695	Q6UWP8	SBSN	25	6	ENSG00000189001	Suprabasin OS=Homo sapiens OX=9606 GN=SBSN PE=1 SV=2	0.407113	0.479642
697	P02751	FN1	4	9	ENSG00000115414	Fibronectin OS=Homo sapiens OX=9606 GN=FN1 PE=1 SV=5	0.24425	0.639251
698	A0A087WVQ6	CLTC	2	2	ENSG00000141367	Clathrin heavy chain OS=Homo sapiens OX=9606 GN=CLTC PE=1 SV=1	-0.370525	0.482536
700	P22692	IGFBP4	9	2	ENSG00000141753	Insulin-like growth factor-binding protein 4 OS=Homo sapiens OX=9606 GN=IGFBP4 PE=1 SV=2	-0.191932	0.723114
703	P07686	HEXB	14	6		Beta-hexosaminidase subunit beta OS=Homo sapiens OX=9606 GN=HEXB PE=1 SV=3	0.284111	0.651929
705	P08572	COL4A2	2	3	ENSG00000134871	Collagen alpha-2(IV) chain OS=Homo sapiens OX=9606 GN=COL4A2 PE=1 SV=4	1.25935	0.0516669
707	Q9ULF5	SLC39A10	3	2	ENSG00000196950	Zinc transporter ZIP10 OS=Homo sapiens OX=9606 GN=SLC39A10 PE=1 SV=2	0.614845	0.297299
709	P03952	KLKB1	12	8	ENSG00000164344	Plasma kallikrein OS=Homo sapiens OX=9606 GN=KLKB1 PE=1 SV=1	-0.301394	0.593276
711	P13639	EEF2	14	10	ENSG00000167658	Elongation factor 2 OS=Homo sapiens OX=9606 GN=EEF2 PE=1 SV=4	-0.661775	0.237071
713	Q14574	DSC3	4	4	ENSG00000134762	Desmocollin-3 OS=Homo sapiens OX=9606 GN=DSC3 PE=1 SV=3	1.6364	0.0229219
714	P47929	LGALS7	17	2	ENSG00000178934; ENSG00000205076; ENSG00000282902; ENSG00000283082	Galectin-7 OS=Homo sapiens OX=9606 GN=LGALS7 PE=1 SV=2	-0.307087	0.672882
717	Q9P2E9	RRBP1	1	2	ENSG00000125844	Ribosome-binding protein 1 OS=Homo sapiens OX=9606 GN=RRBP1 PE=1 SV=5	-0.633151	0.282025
719	Q02487	DSC2	7	5	ENSG00000134755	Desmocollin-2 OS=Homo sapiens OX=9606 GN=DSC2 PE=1 SV=1	0.960285	0.130564
721	P01229	LHB	14	2	ENSG00000104826	Lutropin subunit beta OS=Homo sapiens OX=9606 GN=LHB PE=1 SV=3	-1.44117	0.155037
722	P23142	FBLN1.P23142	24	12	ENSG00000077942	Fibulin-1 OS=Homo sapiens OX=9606 GN=FBLN1 PE=1 SV=4	1.18394	0.0236856
723	P46781	RPS9	15	3	ENSG00000170889; ENSG00000274005; ENSG00000274626; ENSG00000274646; ENSG00000274950; ENSG00000275323; ENSG00000277079; ENSG00000277359; ENSG00000278081; ENSG00000278270	40S ribosomal protein S9 OS=Homo sapiens OX=9606 GN=RPS9 PE=1 SV=3	-0.375902	0.502117
725	Q93088	BHMT	14	3	ENSG00000145692	Betaine--homocysteine S-methyltransferase 1 OS=Homo sapiens OX=9606 GN=BHMT PE=1 SV=2	-0.235559	0.665713
726	Q9BTZ2	DHRS4	8	2	ENSG00000157326; ENSG00000284807	Dehydrogenase/reductase SDR family member 4 OS=Homo sapiens OX=9606 GN=DHRS4 PE=1 SV=3	-0.491849	0.391281
731	P04083	ANXA1	15	5	ENSG00000135046	Annexin A1 OS=Homo sapiens OX=9606 GN=ANXA1 PE=1 SV=2	-0.97692	0.0781404
734	P23526	AHCY	29	13	ENSG00000101444	Adenosylhomocysteinase OS=Homo sapiens OX=9606 GN=AHCY PE=1 SV=4	-0.649615	0.266048
735	P15121	AKR1B1	9	3	ENSG00000085662	Aldo-keto reductase family 1 member B1 OS=Homo sapiens OX=9606 GN=AKR1B1 PE=1 SV=3	-0.588043	0.247986
736	P01034	CST3	36	4	ENSG00000101439	Cystatin-C OS=Homo sapiens OX=9606 GN=CST3 PE=1 SV=1	1.01311	0.103095
737	P00491	PNP	7	2	ENSG00000198805	Purine nucleoside phosphorylase OS=Homo sapiens OX=9606 GN=PNP PE=1 SV=2	-0.466687	0.400186
738	Q9H9K5	ERVMER34-1	7	4	ENSG00000226887	Endogenous retroviral envelope protein HEMO OS=Homo sapiens OX=9606 GN=ERVMER34-1 PE=1 SV=1	0.647411	0.300926
741	Q12860	CNTN1	2	2	ENSG00000018236	Contactin-1 OS=Homo sapiens OX=9606 GN=CNTN1 PE=1 SV=1	-0.248823	0.646739
746	P02647	APOA1	19	4	ENSG00000118137	Apolipoprotein A-I OS=Homo sapiens OX=9606 GN=APOA1 PE=1 SV=1	-0.199819	0.715676
748	P81605	DCD	29	4	ENSG00000161634	Dermcidin OS=Homo sapiens OX=9606 GN=DCD PE=1 SV=2	0.881539	0.199911
749	Q9NP84	TNFRSF12A	14	2	ENSG00000006327	Tumor necrosis factor receptor superfamily member 12A OS=Homo sapiens OX=9606 GN=TNFRSF12A PE=1 SV=1	0.331541	0.561922
751	P31949	S100A11	19	2	ENSG00000163191	Protein S100-A11 OS=Homo sapiens OX=9606 GN=S100A11 PE=1 SV=2	-0.856288	0.153083
752	P36955	SERPINF1	24	9	ENSG00000132386	Pigment epithelium-derived factor OS=Homo sapiens OX=9606 GN=SERPINF1 PE=1 SV=4	1.66423	0.00657617
753	O95633-2	FSTL3	34	6		Isoform 2 of Follistatin-related protein 3 OS=Homo sapiens OX=9606 GN=FSTL3	0.175174	0.840976
755	P16035	TIMP2	21	5	ENSG00000035862	Metalloproteinase inhibitor 2 OS=Homo sapiens OX=9606 GN=TIMP2 PE=1 SV=2	0.133454	0.832307
757	Q9UQ72	PSG11	16	4	ENSG00000243130	Pregnancy-specific beta-1-glycoprotein 11 OS=Homo sapiens OX=9606 GN=PSG11 PE=2 SV=3	NA	NA
758	P06737	PYGL	18	15	ENSG00000100504	Glycogen phosphorylase, liver form OS=Homo sapiens OX=9606 GN=PYGL PE=1 SV=4	-0.443776	0.437212
764	P37837	TALDO1	8	3	ENSG00000177156	Transaldolase OS=Homo sapiens OX=9606 GN=TALDO1 PE=1 SV=2	-0.349366	0.509218
765	P07954	FH	13	4	ENSG00000091483	Fumarate hydratase, mitochondrial OS=Homo sapiens OX=9606 GN=FH PE=1 SV=3	-0.168215	0.737158
766	P06733	ENO1	33	11	ENSG00000074800	Alpha-enolase OS=Homo sapiens OX=9606 GN=ENO1 PE=1 SV=2	-0.312907	0.609927
769	P09110	ACAA1	11	4	ENSG00000060971	3-ketoacyl-CoA thiolase, peroxisomal OS=Homo sapiens OX=9606 GN=ACAA1 PE=1 SV=2	-0.424516	0.454459
770	Q15084	PDIA6	11	4	ENSG00000143870	Protein disulfide-isomerase A6 OS=Homo sapiens OX=9606 GN=PDIA6 PE=1 SV=1	-0.230682	0.646585
771	P02649	APOE	14	3	ENSG00000130203	Apolipoprotein E OS=Homo sapiens OX=9606 GN=APOE PE=1 SV=1	-0.298121	0.58578
772	P14543	NID1	8	9	ENSG00000116962	Nidogen-1 OS=Homo sapiens OX=9606 GN=NID1 PE=1 SV=3	3.46799	9.34479e-06
773	H3BT58	COTL1	26	2	ENSG00000103187	Coactosin-like protein OS=Homo sapiens OX=9606 GN=COTL1 PE=1 SV=1	-0.411165	0.412411
778	O43852	CALU	10	3	ENSG00000128595	Calumenin OS=Homo sapiens OX=9606 GN=CALU PE=1 SV=2	-0.175359	0.742769
779	Q9H227	GBA3	14	6		Cytosolic beta-glucosidase OS=Homo sapiens OX=9606 GN=GBA3 PE=1 SV=2	-0.326647	0.570873
780	P23284	PPIB	22	5	ENSG00000166794	Peptidyl-prolyl cis-trans isomerase B OS=Homo sapiens OX=9606 GN=PPIB PE=1 SV=2	0.235664	0.654621
782	O00391	QSOX1	16	11	ENSG00000116260	Sulfhydryl oxidase 1 OS=Homo sapiens OX=9606 GN=QSOX1 PE=1 SV=3	0.0784125	0.905558
783	Q05707	COL14A1	6	9	ENSG00000187955	Collagen alpha-1(XIV) chain OS=Homo sapiens OX=9606 GN=COL14A1 PE=1 SV=3	2.30137	0.000378254
784	B4E1Z4	B4E1Z4	19	24		C3/C5 convertase OS=Homo sapiens OX=9606 PE=1 SV=1	-0.280001	0.620678
786	P14618	PKM	26	10	ENSG00000067225	Pyruvate kinase PKM OS=Homo sapiens OX=9606 GN=PKM PE=1 SV=4	-0.721601	0.21945
789	P02749	APOH	36	8	ENSG00000091583	Beta-2-glycoprotein 1 OS=Homo sapiens OX=9606 GN=APOH PE=1 SV=3	-0.219233	0.683058
790	P50395	GDI2	5	2	ENSG00000057608	Rab GDP dissociation inhibitor beta OS=Homo sapiens OX=9606 GN=GDI2 PE=1 SV=2	-0.496343	0.351708
792	P01709	IGLV2-8	14	2	ENSG00000278196	Immunoglobulin lambda variable 2-8 OS=Homo sapiens OX=9606 GN=IGLV2-8 PE=1 SV=2	-0.241252	0.669367
793	P13284	IFI30	13	3	ENSG00000216490	Gamma-interferon-inducible lysosomal thiol reductase OS=Homo sapiens OX=9606 GN=IFI30 PE=1 SV=3	0.332663	0.525538
798	A0A0C4DH25	IGKV3D-20	22	2	ENSG00000211625	Immunoglobulin kappa variable 3D-20 OS=Homo sapiens OX=9606 GN=IGKV3D-20 PE=3 SV=1	-0.234185	0.680925
799	P02790	HPX	49	18	ENSG00000110169	Hemopexin OS=Homo sapiens OX=9606 GN=HPX PE=1 SV=2	-0.31516	0.569983
801	P16930	FAH	5	2	ENSG00000103876	Fumarylacetoacetase OS=Homo sapiens OX=9606 GN=FAH PE=1 SV=2	-0.362431	0.491666
806	S4R385	S4R385	36	2		Cys_knot domain-containing protein (Fragment) OS=Homo sapiens OX=9606 PE=3 SV=1	0.265589	0.689856
807	P33151	CDH5	8	5	ENSG00000179776	Cadherin-5 OS=Homo sapiens OX=9606 GN=CDH5 PE=1 SV=5	0.611733	0.363907
808	P04424	ASL	13	6	ENSG00000126522	Argininosuccinate lyase OS=Homo sapiens OX=9606 GN=ASL PE=1 SV=4	-0.638188	0.273242
812	P35052	GPC1	8	4	ENSG00000063660	Glypican-1 OS=Homo sapiens OX=9606 GN=GPC1 PE=1 SV=2	0.825989	0.133854
813	Q14118	DAG1	13	7	ENSG00000173402	Dystroglycan OS=Homo sapiens OX=9606 GN=DAG1 PE=1 SV=2	1.07644	0.101134
814	O95833	CLIC3	15	3	ENSG00000169583	Chloride intracellular channel protein 3 OS=Homo sapiens OX=9606 GN=CLIC3 PE=1 SV=2	-0.263594	0.631465
815	Q32Q12	NME1-NME2	27	5	ENSG00000011052	Nucleoside diphosphate kinase OS=Homo sapiens OX=9606 GN=NME1-NME2 PE=1 SV=1	-0.48956	0.374101
816	O60701	UGDH	24	8	ENSG00000109814	UDP-glucose 6-dehydrogenase OS=Homo sapiens OX=9606 GN=UGDH PE=1 SV=1	-0.668612	0.25642
818	Q14126	DSG2	2	2	ENSG00000046604	Desmoglein-2 OS=Homo sapiens OX=9606 GN=DSG2 PE=1 SV=2	-0.00673072	0.990119
826	P10909	CLU	22	8	ENSG00000120885	Clusterin OS=Homo sapiens OX=9606 GN=CLU PE=1 SV=1	-0.0865561	0.878457
827	Q9UHF0	TAC3	36	3	ENSG00000166863	Tachykinin-3 OS=Homo sapiens OX=9606 GN=TAC3 PE=1 SV=1	0.690881	0.260996
829	P05067	APP	15	11	ENSG00000142192	Amyloid-beta precursor protein OS=Homo sapiens OX=9606 GN=APP PE=1 SV=3	0.764286	0.226996
831	P14210	HGF	17	11	ENSG00000019991	Hepatocyte growth factor OS=Homo sapiens OX=9606 GN=HGF PE=1 SV=2	-1.55365	0.0216416
832	O43184	ADAM12	8	5	ENSG00000148848	Disintegrin and metalloproteinase domain-containing protein 12 OS=Homo sapiens OX=9606 GN=ADAM12 PE=1 SV=3	0.128676	0.803246
835	P32119	PRDX2	15	3	ENSG00000167815	Peroxiredoxin-2 OS=Homo sapiens OX=9606 GN=PRDX2 PE=1 SV=5	-0.435872	0.396124
838	P27348	YWHAQ	21	5	ENSG00000134308	14-3-3 protein theta OS=Homo sapiens OX=9606 GN=YWHAQ PE=1 SV=1	-0.0407392	0.945526
839	O75600	GCAT	11	3	ENSG00000100116	2-amino-3-ketobutyrate coenzyme A ligase, mitochondrial OS=Homo sapiens OX=9606 GN=GCAT PE=1 SV=1	-0.427311	0.461015
846	P62258	YWHAE	24	5	ENSG00000108953; ENSG00000274474	14-3-3 protein epsilon OS=Homo sapiens OX=9606 GN=YWHAE PE=1 SV=1	-0.314028	0.577901
849	M5A8F1	ERVH48-1	24	3	ENSG00000233056	Suppressyn OS=Homo sapiens OX=9606 GN=ERVH48-1 PE=1 SV=1	1.70794	0.0108539
850	P17900	GM2A	25	5	ENSG00000196743	Ganglioside GM2 activator OS=Homo sapiens OX=9606 GN=GM2A PE=1 SV=4	0.630979	0.346175
852	P27797	CALR	16	5	ENSG00000179218	Calreticulin OS=Homo sapiens OX=9606 GN=CALR PE=1 SV=1	-0.340953	0.528798
853	P62857	RPS28	33	2	ENSG00000233927	40S ribosomal protein S28 OS=Homo sapiens OX=9606 GN=RPS28 PE=1 SV=1	-0.974902	0.243584
855	Q08380	LGALS3BP	13	7	ENSG00000108679	Galectin-3-binding protein OS=Homo sapiens OX=9606 GN=LGALS3BP PE=1 SV=1	1.02975	0.0613295
856	Q16610	ECM1	21	10	ENSG00000143369	Extracellular matrix protein 1 OS=Homo sapiens OX=9606 GN=ECM1 PE=1 SV=2	0.0416984	0.9379
857	Q00889	PSG6	19	7	ENSG00000170848	Pregnancy-specific beta-1-glycoprotein 6 OS=Homo sapiens OX=9606 GN=PSG6 PE=2 SV=1	0.236495	0.664424
860	P30084	ECHS1	9	3	ENSG00000127884	Enoyl-CoA hydratase, mitochondrial OS=Homo sapiens OX=9606 GN=ECHS1 PE=1 SV=4	-0.446017	0.422026
861	Q02818	NUCB1	35	13	ENSG00000104805	Nucleobindin-1 OS=Homo sapiens OX=9606 GN=NUCB1 PE=1 SV=4	0.839479	0.163948
862	P30613	PKLR	13	5	ENSG00000143627; ENSG00000262785	Pyruvate kinase PKLR OS=Homo sapiens OX=9606 GN=PKLR PE=1 SV=2	-0.400467	0.484086
